# S100A8/A9 mediate the reprograming of normal mammary epithelial cells induced by dynamic cell-cell interactions with adjacent breast cancer cells

**DOI:** 10.1101/312884

**Authors:** Seol Hwa Jo, Woo Hang Heo, Mingji Quan, Bok Sil Hong, Ju Hee Kim, Han-Byoel Lee, Wonshik Han, Yeonju Park, Dong-Sup Lee, Nam Hoon Kwon, Min Chul Park, Jeesoo Chae, Jong-Il Kim, Dong-Young Noh, Hyeong-Gon Moon

**Author notes:** Address correspondence to: Hyeong-Gon Moon, Seoul National University College of Medicine, 103 Daehak-ro, Jongno-gu, Seoul, 03080, South Korea.

## Abstract

To understand the potential effects of cancer cells on surrounding normal mammary epithelial cells, we performed direct co-culture of non-tumorigenic mammary epithelial MCF10A cells and various breast cancer cells. Firstly, we observed dynamic cell-cell interactions between the MCF10A cells and breast cancer cells including lamellipodia or nanotube-like contacts and transfer of extracellular vesicles. Co-cultured MCF10A cells exhibited features of epithelial-mesenchymal transition, and showed increased capacity of cell proliferation, migration, colony formation, and 3-dimensional sphere formation. Transcriptome analysis and phosphor-protein array suggested that several cancer-related pathways are significantly dysregulated in MCF10A cells after the direct co-culture with breast cancer cells. S100A8 and S100A9 showed distinct up-regulation in the co-cultured MCF10A cells and their microenvironmental upregulation was also observed in the orthotropic xenograft of syngeneic mouse mammary tumors. When S100A8/A9 overexpression was induced in MCF10A cells, the cells showed phenotypic features of directly co-cultured MCF10A cells in terms of *in vitro* cell behaviors and signaling activities suggesting a S100A8/A9-mediated transition program in non-tumorigenic epithelial cells. This study suggests the possibility of dynamic cell-cell interactions between non-tumorigenic mammary epithelial cells and breast cancer cells that could lead to a substantial transition in molecular and functional characteristics of mammary epithelial cells.
