## Supplementary Table S1 for "S100A8/A9 mediate the reprograming of normal mammary epithelial cells induced by dynamic cell-cell interactions with adjacent breast cancer cells"

### Sheet: 시트2
		Co-cultured MCF10A / Control MCF10A Set#1		Co-cultured MCF10A / Control MCF10A Set#2		Normalized expression				mRNA expression (FPKM)
		FC	Volume	FC	Volume	Co-cultured MCF10A (Set#1)	Control MCF10A (Set#1)	Co-cultured MCF10A (Set#2)	Control MCF10A (Set#2)	Co-cultured MCF10A (Set#1)	Control MCF10A (Set#1)	Co-cultured MCF10A (Set#2)	Control MCF10A (Set#2)
XAGE1E	X antigen family, member 1E	30.9095	0.954905	26.7848	0.675941	5.1278	0.177823	4.83779	0.0944431	34.6609	0.123776	27.1904	0.0799438	28.8472
XAGE1B	X antigen family, member 1B	30.5905	0.95351	23.6138	0.722687	5.11283	0.177823	4.67331	0.111757	34.1653	0.123776	24.3526	0.0961804	27.1021
SAMSN1	SAM domain, SH3 domain and nuclear localization signals 1	28.1483	1.67001	13.1216	2.12179	5.33749	0.522517	4.67655	0.962674	40.0611	0.416714	24.4336	1.10998	20.635
SERPINB4	serpin B4 isoform 2	10.0649	0.841793	19.1744	1.35801	3.5319	0.200633	4.6571	0.395994	10.245	0.139141	24.0307	0.377603	14.6197
S100A8	S100 calcium binding protein A8	20.0304	6.61503	4.73832	8.45856	9.12145	4.79733	9.65487	7.41049	612.987	27.2232	827.033	158.145	12.3843
S100A9	S100 calcium binding protein A9	17.1037	6.37684	7.08564	7.96526	8.7458	4.64956	9.50198	6.67708	488.215	24.3458	749.555	95.3128	12.0947
SERPINB3	serpin peptidase inhibitor, clade B (ovalbumin), member 3	6.88951	2.98199	11.7858	3.6428	4.68317	1.89877	5.83369	2.27472	24.8302	2.72761	55.0924	4.13304	9.33763
SERPINA1	serpin peptidase inhibitor, clade A (alpha-1 antiproteinase, antitrypsin), member 1	7.77147	2.24611	4.95247	3.17082	4.16847	1.21028	4.52838	2.22023	16.8097	1.31026	21.993	3.9622	6.36197
SERPINA3	serpin peptidase inhibitor, clade A (alpha-1 antiproteinase, antitrypsin), member 3	9.56769	4.49695	2.83413	5.56895	6.41202	3.15385	6.37088	4.86797	89.5483	8.01564	79.1175	27.5574	6.20091
TNFRSF6B	tumor necrosis factor receptor superfamily, member 6b, decoy	7.31002	0	4.13331	1.09204	2.86988	0	2.52045	0.473154	5.95387	1.82967e-25	4.74124	0.462165	5.72167
PDZK1IP1	PDZK1 interacting protein 1	9.07502	4.11991	2.17092	6.35551	6.00738	2.82548	6.93921	5.82091	64.9524	6.14881	120.071	53.8261	5.62297
CCDC69	coiled-coil domain containing 69	6.75647	2.39911	3.92148	3.052	4.1449	1.38863	4.19292	2.22153	16.4942	1.61849	17.0634	3.96687	5.33898
ABCA6	ATP-binding cassette, sub-family A (ABC1), member 6	5.68874	2.10543	3.23158	2.9057	3.70466	1.19655	3.8725	2.18026	11.6373	1.2889	13.5676	3.82995	4.46016
NAMPT	nicotinamide phosphoribosyltransferase	4.78414	6.90469	4.10408	6.92583	8.12554	5.86728	8.01885	5.98179	308.451	58.7334	256.648	59.3199	4.44411
HOTS	H19 Opposite Tumor Suppressor	4.18407	3.61003	4.4907	3.49337	4.78722	2.72232	4.741	2.57406	27.1165	5.62245	25.4736	5.20648	4.33738
TNFAIP6	tumor necrosis factor, alpha-induced protein 6	6.479	2.22346	2.07722	2.01948	3.948	1.25222	2.61452	1.55986	14.1066	1.38296	5.14378	2.17269	4.27811
RNU6-2	n/a	5.30308	4.92929	3.21827	3.86301	6.27747	3.87064	4.79709	3.11081	80.5077	13.87	26.4653	7.93576	4.26068
SLC39A8	solute carrier family 39 (zinc transporter), member 8	5.39564	5.77544	2.82744	6.57688	7.11794	4.68615	7.36922	5.86973	146.258	25.0317	164.92	55.6063	4.11154
C1S	complement component 1, s subcomponent	6.37118	3.38704	1.80009	4.82572	4.97671	2.30515	5.26835	4.42028	30.7815	3.93551	37.2058	20.2249	4.08564
CFB	complement factor B	6.44534	3.07174	1.59585	4.87584	4.69708	2.00882	5.22464	4.55032	25.2231	3.01479	36.2525	22.1879	4.02059
FAM65B	family with sequence similarity 65, member B	4.34653	1.48222	3.61043	1.22236	2.88214	0.762277	2.45964	0.607468	6.0043	0.677168	4.49858	0.606884	3.97848
HSD17B2	hydroxysteroid (17-beta) dehydrogenase 2	5.87367	4.35341	1.87676	5.27355	5.81401	3.25975	5.74719	4.83895	56.6662	8.73987	52.2399	27.0157	3.87522
MIR1307	microRNA 1307	1.90985	3.51682	5.60136	3.87349	4.01439	3.08093	5.31089	2.82512	14.8541	7.553	38.535	6.39206	3.7556
C1R	complement component 1, r subcomponent	5.04187	3.58731	2.33258	5.23366	4.93933	2.60537	5.88016	4.65824	30.0535	5.12556	56.8275	24.09	3.68723
CCL20	chemokine (C-C motif) ligand 20	3.74998	2.2502	3.54417	2.24589	3.3973	1.49042	3.337	1.51155	9.18445	1.80045	9.00246	2.07464	3.64707
CYBA	cytochrome b-245, alpha polypeptide	4.04935	0.355719	3.04257	0.483613	2.07857	0.0608767	1.73973	0.134436	3.00297	0.0390171	2.34315	0.116784	3.54596
PTPN22	protein tyrosine phosphatase, non-receptor type 22 (lymphoid)	3.34542	1.00372	3.50229	1.16845	2.2001	0.457916	2.38156	0.573265	3.33646	0.355822	4.17646	0.571455	3.42386
CES1	carboxylesterase 1	3.54651	3.70227	3.22675	2.94087	4.72643	2.90003	3.90491	2.21483	25.8583	6.54536	13.8809	3.94544	3.38663
CD74	CD74 molecule, major histocompatibility complex, class II invariant chain	3.03083	0.410439	3.5771	0.357684	1.69887	0.09916	1.90592	0.0671267	2.03198	0.0649094	2.73302	0.0559116	3.30397
SAA2-SAA4	SAA2-SAA4 readthrough	4.1102	0.787897	2.39943	1.87638	2.30816	0.268951	2.6111	1.3484	3.68896	0.189814	5.12548	1.74353	3.25482
TNIP3	TNFAIP3 interacting protein 3	3.83616	1.11271	2.60305	1.3558	2.44587	0.506211	2.21143	0.831225	4.17211	0.399669	3.61966	0.906912	3.2196
S100A12	S100 calcium binding protein A12	3.95748	0.837418	2.46933	1.69546	2.29072	0.306135	2.46858	1.16446	3.63711	0.221194	4.53773	1.42314	3.21341
SULF1	sulfatase 1	3.07687	1.0674	3.32735	1.20381	2.15112	0.529655	2.35082	0.616444	3.18443	0.423963	4.07674	0.617336	3.20211
ANKRD1	ankyrin repeat domain 1 (cardiac muscle)	1.90319	4.06336	4.45937	2.96073	4.55399	3.62558	4.22943	2.07259	22.5434	11.5383	17.5699	3.4964	3.18128
SAA2	serum amyloid A2	4.55189	6.54929	1.74707	7.93246	7.73314	5.54668	8.34513	7.54019	233.713	46.658	323.35	172.259	3.14948
GFPT2	glutamine-fructose-6-phosphate transaminase 2	4.05236	1.87377	2.23549	2.04065	3.13773	1.11896	2.70185	1.54126	7.48171	1.16416	5.51174	2.13075	3.14392
CYB5R2	cytochrome b5 reductase 2	2.59498	1.24551	3.60067	1.1029	2.11069	0.734969	2.36302	0.514757	3.08733	0.644665	4.11512	0.507983	3.09783
CSF3	colony stimulating factor 3 (granulocyte)	3.16793	1.93695	2.84492	3.02257	2.93975	1.27622	3.86944	2.36105	6.28956	1.41722	13.5355	4.43702	3.00642
CLEC2B	C-type lectin domain family 2, member B	3.46191	2.69251	2.38837	2.89865	3.73339	1.94183	3.59391	2.33789	11.8868	2.83682	11.0049	4.34304	2.92514
BIRC3	baculoviral IAP repeat containing 3	4.26825	4.60004	1.57909	5.16578	5.76447	3.67083	5.50582	4.84673	54.7147	11.919	43.9502	27.1853	2.92367
HLA-DRA	major histocompatibility complex, class II, DR alpha	3.14982	0.686735	2.6782	0.319724	1.90308	0.247812	1.48988	0.068612	2.51659	0.173263	1.80467	0.0570364	2.91401
IGFBP4	insulin-like growth factor binding protein 4	2.55276	1.34715	3.2486	1.19793	2.18328	0.831225	2.31871	0.618895	3.2812	0.75471	3.97168	0.619967	2.90068
H19	H19, imprinted maternally expressed transcript (non-protein coding)	2.13348	1.74567	3.59417	1.4429	2.37585	1.28264	2.63559	0.789936	3.93544	1.42844	5.22907	0.844362	2.86382
HSD11B1	hydroxysteroid (11-beta) dehydrogenase 1	3.98575	0.996248	1.52042	1.53846	2.40716	0.412315	1.8701	1.26564	4.04066	0.315293	2.64586	1.60385	2.75308
SLCO4A1	solute carrier organic anion transporter family, member 4A1	2.02856	2.58747	3.34736	2.90147	3.14753	2.12707	3.90105	2.15802	7.54225	3.35789	13.8463	3.74776	2.68796
DPYD	dihydropyrimidine dehydrogenase	2.9529	4.93063	2.38661	5.16012	5.77318	4.21104	5.82561	4.57064	55.1524	17.9239	54.7409	22.5262	2.66976
SPANXB1	SPANX family, member B1	2.80218	1.52895	2.49695	0.769013	2.44331	0.956766	1.67354	0.353372	4.16003	0.919397	2.19979	0.333471	2.64956
CCNA1	cyclin A1	2.46591	1.89049	2.81249	1.64599	2.65052	1.3484	2.55304	1.06119	4.97716	1.548	4.88244	1.25928	2.6392
MT1X	metallothionein 1X	2.9501	8.35131	2.30713	8.37424	9.16807	7.60731	8.99897	7.79288	621.605	190.578	497.281	200.88	2.62861
SAA1	serum amyloid A1	3.77399	8.97864	1.40634	10.353	9.98765	8.07156	10.6019	10.11	1123.34	265.572	1516.15	1049.72	2.59017
FOS	FBJ murine osteosarcoma viral oncogene homolog	2.49126	1.98214	2.68289	2.61251	2.74708	1.4302	3.41966	1.99587	5.39328	1.69782	9.60701	3.25429	2.58708
TMEM156	transmembrane protein 156	2.6025	1.7994	2.50951	1.66493	2.61709	1.23719	2.45605	1.12864	4.82744	1.357	4.49101	1.37148	2.556
SNORD76	small nucleolar RNA, C/D box 76	1.29984	12.9572	3.77284	12.7298	13.1477	12.7694	13.7236	11.8079	10444.8	6000.01	12969.5	3633.79	2.53634
SLC7A2	solute carrier family 7 (cationic amino acid transporter, y+ system), member 2	2.76496	2.51068	2.27428	2.28539	3.34929	1.88204	2.9537	1.76829	8.86616	2.67733	6.75201	2.65264	2.51962
IQGAP2	IQ motif containing GTPase activating protein 2	3.0072	1.57039	2.01048	2.34061	2.55401	0.965594	2.89798	1.89044	4.57601	0.937399	6.45703	2.9586	2.50884
ZC3H12A	zinc finger CCCH-type containing 12A	2.79179	3.02695	2.21821	3.78393	3.85683	2.37564	4.40203	3.25263	13.1426	4.19178	20.0975	8.81789	2.505
MT1E	metallothionein 1E	2.08139	9.18684	2.82175	8.82697	9.73082	8.67327	9.60692	8.11033	954.363	383.166	806.806	255.865	2.45157
SNORA2B	small nucleolar RNA, H/ACA box 2B	2.9247	4.39078	1.95363	4.96618	5.23265	3.68436	5.4727	4.50654	37.2402	12.0268	42.9592	21.5416	2.43917
LAPTM5	lysosomal protein transmembrane 5	2.38138	1.04282	2.44978	0.896465	1.84213	0.590332	1.75149	0.458837	2.36346	0.484967	2.37459	0.446318	2.41558
DUSP6	dual specificity phosphatase 6	2.01332	2.2134	2.81478	2.78496	2.77502	1.76545	3.62978	2.13676	5.52293	2.38292	11.3794	3.69371	2.41405
FUCA1	fucosidase, alpha-L- 1, tissue	2.52428	1.53908	2.29175	1.66695	2.3457	1.00983	2.36927	1.17282	3.81406	0.998529	4.13559	1.43514	2.40801
PID1	phosphotyrosine interaction domain containing 1	2.45996	3.39772	2.30286	3.39936	4.10853	2.80989	4.05392	2.85049	16.0837	6.08943	15.4793	6.53529	2.38141
IL1R2	interleukin 1 receptor, type II	1.9736	3.27406	2.75993	2.42212	3.801	2.82017	3.26272	1.79809	12.5341	6.13012	8.50499	2.72529	2.36677
IFITM1	interferon induced transmembrane protein 1	2.03564	0.725595	2.68917	1.18299	1.40122	0.375735	2.09513	0.667966	1.45367	0.282733	3.2383	0.688969	2.36241
FOXC2-AS1	n/a	2.52572	2.12064	2.17191	2.39017	2.89181	1.55512	3.01426	1.8953	6.05213	1.93122	7.04378	2.9711	2.34881
SNCAIP	synuclein, alpha interacting protein	1.94903	0.318723	2.71405	1.05123	1.05871	0.0959511	1.99451	0.554064	0.939979	0.0627496	2.97625	0.554031	2.33154
PLIN2	perilipin 2	2.62484	0.280502	2.02188	0.116813	1.44662	0.0543899	1.02896	0.0132613	1.53325	0.0348192	1.04329	0.0108979	2.32336
ACSL5	acyl-CoA synthetase long-chain family member 5	2.61656	0.995849	2.00372	0.99525	1.90756	0.519886	1.61573	0.613049	2.52584	0.414662	2.07378	0.612874	2.31014
GSTM1	glutathione S-transferase mu 1	2.22856	0.28266	2.3839	0.315919	1.22152	0.0654078	1.32845	0.0751287	1.1587	0.0422483	1.49886	0.0626451	2.30623
TGIF2-C20orf24	TGIF2-C20orf24 readthrough	2.66077	1.74149	1.92393	2.44113	2.58504	1.1732	2.95838	2.01432	4.70755	1.25148	6.77505	3.30872	2.29235
ABHD14A-ACY1	ABHD14A-ACY1 readthrough (NMD candidate)	2.25626	0.0012728	2.29112	0.00525409	1.17394	1.38e-06	1.19608	2.308e-05	1.09545	7.85003e-07	1.28996	4.40706e-05	2.27369
SOD2	superoxide dismutase 2, mitochondrial	3.19701	9.29807	1.22573	10.0895	10.1742	8.49743	10.2374	9.94371	1273.51	346.801	1205.15	921.172	2.21137
FLJ22447	uncharacterized LOC400221	2.16578	0.730562	2.24164	0.643364	1.47639	0.361504	1.45001	0.285457	1.58575	0.268152	1.72447	0.264632	2.20371
TRIB2	tribbles pseudokinase 2	2.0703	1.1406	2.315	1.39276	1.78051	0.730668	2.1242	0.913186	2.21576	0.639974	3.32438	1.02897	2.19265
STEAP1	six transmembrane epithelial antigen of the prostate 1	2.06084	2.11827	2.32426	1.60138	2.70316	1.65993	2.32144	1.10467	5.2095	2.13667	3.98426	1.33236	2.19255
BLMH	bleomycin hydrolase	1.63832	3.54962	2.72079	2.9648	3.92354	3.21133	3.77346	2.32944	13.8386	8.41527	12.6812	4.32409	2.17955
POLR2M	polymerase (RNA) II (DNA directed) polypeptide M	1.89154	1.95309	2.45008	1.64202	2.46625	1.5467	2.41109	1.11826	4.23943	1.91175	4.30384	1.35276	2.17081
PAGE5	P antigen family, member 5 (prostate associated)	2.39684	0.95857	1.93514	1.00808	1.77794	0.516808	1.59113	0.638688	2.20702	0.41094	2.01747	0.65092	2.16599
KRT19	keratin 19	2.28488	0.172754	2.04698	0.421011	1.21665	0.0245297	1.18329	0.149794	1.1538	0.0164532	1.26923	0.129803	2.16593
EHF	ets homologous factor	2.67484	3.23971	1.59113	3.86026	4.02626	2.60681	4.2098	3.53974	15.0051	5.13484	17.2772	10.8345	2.13298
GGT5	gamma-glutamyltransferase 5	2.18838	1.98135	2.07598	1.95502	2.62525	1.49538	2.55168	1.49789	4.86	1.80661	4.87868	2.05284	2.13218
PHGDH	phosphoglycerate dehydrogenase	1.83031	5.42663	2.39031	4.94921	5.88016	5.00807	5.61757	4.36037	59.3729	31.8041	47.2704	19.391	2.11031
TREM2	triggering receptor expressed on myeloid cells 2	2.41942	0.834566	1.79846	2.45165	1.68742	0.41276	2.91132	2.06456	2.0143	0.315305	6.53993	3.45971	2.10894
CIITA	class II, major histocompatibility complex, transactivator	2.0391	0.268303	2.12317	0.885771	1.09375	0.0658162	1.58213	0.495908	0.981078	0.042761	1.99916	0.485037	2.08114
RARRES3	retinoic acid receptor responder (tazarotene induced) 3	2.6778	0.503352	1.47554	1.24395	1.58127	0.160227	1.55583	0.994586	1.78447	0.108683	1.93988	1.15496	2.07667
DMBT1	deleted in malignant brain tumors 1	1.46784	1.18187	2.67839	1.01506	1.49071	0.937011	1.94981	0.528439	1.61386	0.894356	2.85156	0.525948	2.07312
KLRC2	killer cell lectin-like receptor subfamily C, member 2	2.55675	1.73186	1.56301	1.92769	2.53669	1.18239	2.27658	1.63226	4.51466	1.264	3.84524	2.33577	2.05988
DLL1	delta-like 1 (Drosophila)	1.60922	1.1007	2.49944	1.99417	1.49614	0.809773	2.76161	1.44001	1.62539	0.733729	5.80612	1.92665	2.05433
FAM27E3	family with sequence similarity 27, member E3	1.74504	1.66977	2.36355	1.49642	2.11903	1.31576	2.24044	0.999484	3.10703	1.48487	3.70642	1.16263	2.05429
GPR141	G protein-coupled receptor 141	1.43862	0.160738	2.63822	0.388332	0.570012	0.0453269	1.50009	0.100528	0.422883	0.0287416	1.82724	0.0855706	2.03842
CFI	complement factor I	2.4872	2.16679	1.56647	3.26012	2.92154	1.60702	3.59992	2.9524	6.19753	2.02786	11.078	7.06838	2.02684
IFITM2	interferon induced transmembrane protein 2	1.934	7.51299	2.1081	8.23461	8.00384	7.05225	8.79014	7.71419	277.533	133.16	435.65	191.874	2.02105
SULT1B1	sulfotransferase family, cytosolic, 1B, member 1	1.9291	0.658085	2.10591	0.543871	1.28496	0.337034	1.30168	0.227241	1.26576	0.244517	1.45187	0.204281	2.0175
TRIM22	tripartite motif containing 22	2.2776	3.10048	1.74684	3.50884	3.75058	2.56307	3.93421	3.12946	12.0464	4.95275	14.1611	8.02997	2.01222
ACOX2	acyl-CoA oxidase 2, branched chain	1.74354	1.91244	2.27434	1.21662	2.35504	1.55302	1.94604	0.760596	3.84638	1.92699	2.84672	0.804709	2.00894
BLOC1S5-TXNDC5	BLOC1S5-TXNDC5 readthrough (NMD candidate)	2.57795	0.80835	1.43422	0.781559	1.74145	0.375222	1.08385	0.56358	2.12813	0.282225	1.11871	0.563638	2.00609
MILR1	mast cell immunoglobulin-like receptor 1	1.9813	0.490176	2.02285	0.436638	1.1886	0.202149	1.17821	0.161816	1.11654	0.140796	1.26014	0.141052	2.00208
GPR115	G protein-coupled receptor 115	-1.17997	1.26604	-2.83135	1.27709	1.15228	1.39102	0.730668	2.23216	1.06386	1.6258	0.666291	3.9996	-2.00566
CTGF	connective tissue growth factor	-2.25547	2.25193	-1.75959	1.94469	1.74039	2.91381	1.57933	2.39457	2.12645	6.60417	1.99106	4.55889	-2.00753
LAMA3	laminin, alpha 3	-2.18128	8.35752	-1.83424	8.43594	7.81384	8.93902	8.00969	8.88487	248.134	459.839	256.066	453.994	-2.00776
BAMBI	BMP and activin membrane-bound inhibitor	-1.81102	3.03919	-2.22299	2.53302	2.64083	3.49763	2.02149	3.17399	4.93819	10.4862	3.03091	8.29389	-2.01701
RBP4	retinol binding protein 4, plasma	-1.90304	0.983941	-2.14573	0.522204	0.623771	1.55208	0.208215	1.30969	0.472136	1.92582	0.156547	1.68599	-2.02439
GDPD3	glycerophosphodiester phosphodiesterase domain containing 3	-2.4601	1.06858	-1.59458	0.751551	0.601052	1.89977	0.486894	1.16007	0.45211	2.72826	0.404148	1.4185	-2.02734
L1CAM	L1 cell adhesion molecule	-1.87628	2.3346	-2.1809	2.62835	1.92438	2.83226	2.1254	3.25032	2.56604	6.19922	3.32762	8.80223	-2.02859
MIR1244-4	microRNA 1244-4	-2.34694	9.73686	-1.73004	9.96844	9.1409	10.3717	9.58088	10.3717	620.063	1243.45	804.49	1268.17	-2.03849
GSN	gelsolin	-1.53873	3.39456	-2.54045	3.71508	3.0979	3.71964	3.10293	4.44801	7.21524	12.3627	7.54243	20.6515	-2.03959
DKK1	dickkopf WNT signaling pathway inhibitor 1	-1.61958	6.33187	-2.47774	5.21069	5.9936	6.68923	4.59712	5.90615	64.5874	103.592	23.0842	57.0277	-2.04866
TPM4	tropomyosin 4	-1.9064	7.43906	-2.19501	7.05817	6.98818	7.91904	6.5138	7.64803	134.507	243.468	87.6041	184.597	-2.05071
GPR56	G-protein coupled receptor 56 isoform f	-2.24898	1.70745	-1.85525	2.9623	1.22013	2.3894	2.54985	3.44146	1.15799	4.23096	4.87428	10.1429	-2.05211
FBLN1	fibulin 1	-2.09766	6.29967	-2.0331	6.59688	5.7879	6.85669	6.10486	7.12854	55.7761	116.297	66.4505	132.589	-2.06538
ROR1	receptor tyrosine kinase-like orphan receptor 1	-1.96869	2.85981	-2.16259	2.69937	2.41264	3.38987	2.19973	3.3125	4.05498	9.67196	3.59326	9.225	-2.06564
MYOT	myotilin isoform c	-2.1236	0.383044	-2.01226	0.359002	0.121462	1.20797	0.114712	1.12353	0.0769828	1.30674	0.084769	1.36434	-2.06793
MYLK	myosin light chain kinase	-1.76256	1.48472	-2.38638	1.45745	1.13114	1.94881	0.959344	2.21417	1.03084	2.8589	0.940788	3.94159	-2.07447
ADAMTS5	ADAM metallopeptidase with thrombospondin type 1 motif, 5	-2.17556	0.439657	-1.98154	0.183212	0.15182	1.27321	0.0329232	1.01955	0.0975377	1.41119	0.0246311	1.18828	-2.07855
PMEPA1	prostate transmembrane protein, androgen induced 1	-2.07287	1.90208	-2.08993	1.91878	1.44761	2.49924	1.45936	2.52282	1.53427	4.6931	1.7426	5.00394	-2.0814
INPPL1	inositol polyphosphate phosphatase-like 1	-2.2646	3.89887	-1.89945	4.77389	3.35357	4.53283	4.33348	5.25906	8.8934	22.4985	19.0856	36.3239	-2.08203
HECW2	HECT, C2 and WW domain containing E3 ubiquitin protein ligase 2	-1.42428	1.39346	-2.74385	1.42664	1.16151	1.67174	0.873593	2.32979	1.076	2.15698	0.845532	4.32419	-2.08406
F3	coagulation factor III (thromboplastin, tissue factor)	-2.43783	5.60432	-1.74601	5.35207	4.99826	6.28386	4.96511	5.76917	31.2817	78.8	29.9326	51.6013	-2.09192
ST6GALNAC5	ST6 (alpha-N-acetyl-neuraminyl-2,3-beta-galactosyl-1, 3)-N-acetylgalactosaminide alpha-2,6-sialyltransferase 5	-2.19119	0.574831	-1.99855	0.520371	0.240756	1.37247	0.221817	1.22077	0.156035	1.59131	0.168398	1.52388	-2.09487
SVEP1	sushi, von Willebrand factor type A, EGF and pentraxin domain containing 1	-2.87286	1.72306	-1.32374	1.9418	1.12248	2.64497	1.75001	2.15462	1.0171	5.2864	2.3683	3.73762	-2.0983
GJA5	gap junction protein, alpha 5, 40kDa	-2.67442	1.01506	-1.54706	0.848158	0.528894	1.94812	0.589917	1.21945	0.380718	2.85802	0.510545	1.52173	-2.11074
KRT86	keratin 86	-2.50704	6.83902	-1.73836	6.61775	6.20809	7.53407	6.2309	7.02862	77.0329	183.089	72.7293	122.758	-2.1227
SERPINB2	serpin peptidase inhibitor, clade B (ovalbumin), member 2	-1.46701	1.77255	-2.79192	2.10453	1.51753	2.07041	1.49042	2.97168	1.67294	3.19751	1.80505	7.17648	-2.12947
IL1RN	interleukin 1 receptor antagonist	-1.80871	0.518077	-2.48657	0.817892	0.244192	1.09915	0.392064	1.70622	0.157814	1.12975	0.310283	2.51109	-2.14764
GALNT6	UDP-N-acetyl-alpha-D-galactosamine:polypeptide N-acetylgalactosaminyltransferase 6 (GalNAc-T6)	-1.9005	2.50867	-2.40057	3.15718	2.08788	3.01426	2.58807	3.85144	3.03474	7.17956	5.02968	13.6299	-2.15053
CGB	chorionic gonadotropin, beta polypeptide	-2.25637	0.679745	-2.04602	0.524157	0.31112	1.48513	0.219402	1.25222	0.203175	1.79201	0.166168	1.57594	-2.1512
PDK4	pyruvate dehydrogenase kinase, isozyme 4	-1.56014	1.93901	-2.78404	1.71523	1.64454	2.28621	1.12891	2.60609	1.91861	3.86057	1.18405	5.33953	-2.17209
SNORD68	small nucleolar RNA, C/D box 68	-1.12717	11.356	-3.23367	12.0104	11.27	11.4427	11.1936	12.8868	2726.03	2408.77	2306.81	8105.95	-2.18042
KRT6C	keratin 6C	-2.21799	8.9879	-2.16356	9.0462	8.43163	9.58088	8.50661	9.62002	383.046	685.877	364.653	731.562	-2.19077
TMEM63C	transmembrane protein 63C	-2.30362	2.84514	-2.07919	2.99261	2.30617	3.51008	2.51082	3.56684	3.67546	10.5867	4.70162	11.0447	-2.1914
GPRC5A	G protein-coupled receptor, family C, group 5, member A	-2.52381	2.77248	-1.86444	3.01046	2.18397	3.51957	2.59444	3.49318	3.28679	10.6667	5.05458	10.4811	-2.19413
SMOC1	SPARC related modular calcium binding 1	-1.91864	1.2926	-2.47253	1.28342	0.905367	1.84545	0.786998	2.09298	0.755169	2.58209	0.736696	3.55955	-2.19558
KIF13A	kinesin family member 13A	-2.04144	4.35477	-2.35065	4.41729	3.8703	4.89989	3.84358	5.07663	13.2785	29.5633	13.2959	32.2427	-2.19604
CLIC3	chloride intracellular channel 3	-1.82417	1.61305	-2.57192	1.33547	1.23669	2.10393	0.817853	2.1807	1.18588	3.28211	0.772424	3.83164	-2.19805
DHRS3	dehydrogenase/reductase (SDR family) member 3	-2.57508	3.03417	-1.83775	4.46005	2.42764	3.79225	4.04263	4.92057	4.11114	13.0267	15.354	28.6271	-2.20641
SHISA4	shisa family member 4	-1.84394	2.00437	-2.56965	2.28069	1.611	2.49379	1.69935	3.06092	1.84603	4.67155	2.25615	7.66288	-2.2068
CA2	carbonic anhydrase 2 isoform 2	-2.46191	4.37129	-1.95674	5.02134	3.76944	5.06922	4.56041	5.52886	12.2255	32.9561	22.4924	43.9312	-2.20933
MYO5B	myosin VB	-2.14581	2.01822	-2.27636	2.44049	1.54126	2.64278	1.91822	3.10495	1.71877	5.28129	2.76759	7.90239	-2.21108
AMY2B	amylase, alpha 2B (pancreatic)	-1.82615	3.46083	-2.6178	3.71153	3.05358	3.92238	3.08171	4.47006	6.93065	14.4463	7.43486	20.9914	-2.22197
SORBS2	sorbin and SH3 domain containing 2	-1.73745	1.99565	-2.72794	1.92556	1.63656	2.43353	1.33323	2.78104	1.89803	4.42374	1.5094	6.14721	-2.23269
KRT6B	keratin 6B	-2.48231	8.5447	-1.99299	8.52479	7.91399	9.22567	8.04183	9.03676	260.145	537.993	258.767	527.038	-2.23765
CLDN7	claudin 7	-2.04354	2.82689	-2.44007	3.5781	2.35797	3.38904	2.99203	4.27896	3.86948	9.66985	6.93406	18.3271	-2.2418
PLD5	phospholipase D family, member 5	-2.36545	4.2621	-2.12267	4.00708	3.68605	4.92817	3.50075	4.58663	11.4882	29.9918	10.2191	22.8135	-2.24406
ID3	inhibitor of DNA binding 3, dominant negative helix-loop-helix protein	-1.75081	6.03824	-2.77512	5.62902	5.64773	6.45575	4.9407	6.41324	50.4267	89.621	29.3962	79.4019	-2.26296
SYNPO	synaptopodin	-1.83558	3.24396	-2.69572	3.51535	2.83529	3.71153	2.87206	4.30273	5.79847	12.3003	6.30878	18.6496	-2.26565
IVL	involucrin	-2.59327	1.3122	-1.93948	0.900987	0.793952	2.16873	0.542021	1.49769	0.633313	3.48989	0.458595	2.05262	-2.26638
ADAMTS2	ADAM metallopeptidase with thrombospondin type 1 motif, 2	-2.63573	0.327017	-1.91527	0.0924198	0.0727036	1.4709	0.00902354	0.94657	0.0446627	1.76801	0.00592263	1.08084	-2.2755
SCG5	secretogranin V (7B2 protein)	-2.67911	0.851681	-1.87454	0.660148	0.398495	1.82025	0.347511	1.25405	0.27335	2.51815	0.27515	1.58166	-2.27683
LMO7	LIM domain 7	-2.3191	3.16907	-2.24728	2.94449	2.61985	3.83342	2.41778	3.58596	4.83791	13.4632	4.3264	11.1743	-2.28319
THBS1	thrombospondin 1	-3.21328	7.34637	-1.36699	6.70992	6.55245	8.23649	6.48821	6.93921	99.0901	292.186	85.7796	114.693	-2.29013
TNFRSF21	tumor necrosis factor receptor superfamily, member 21	-2.04495	3.2796	-2.54664	3.32246	2.80391	3.83598	2.7159	4.0645	5.65032	13.4956	5.5751	15.8417	-2.2958
FBN1	fibrillin 1	-2.38817	4.14103	-2.20771	3.74818	3.56042	4.81632	3.22019	4.36274	10.4494	27.7214	8.24519	19.4168	-2.29794
GAS1	growth arrest-specific 1	-1.86775	1.98464	-2.72835	1.78887	1.58451	2.48581	1.20582	2.65384	1.79003	4.64093	1.30222	5.5582	-2.29805
ALDH1A3	aldehyde dehydrogenase family 1 member A3 isoform 2	-2.894	3.53462	-1.70853	4.18733	2.85025	4.38331	3.81874	4.59149	5.85255	20.1639	13.0832	22.8911	-2.30126
UGT1A6	UDP glucuronosyltransferase 1 family, polypeptide A6	-1.46923	1.73721	-3.13638	1.7534	1.48171	2.03677	1.11305	2.76215	1.59701	3.09655	1.16215	6.04642	-2.30281
UGT1A7	UDP glucuronosyltransferase 1 family, polypeptide A7	-1.19975	1.21649	-3.411	1.64205	1.0922	1.35493	0.980303	2.7505	0.979341	1.56055	0.969011	5.99169	-2.30537
PLEKHA7	pleckstrin homology domain containing, family A member 7	-2.00695	2.52691	-2.61003	2.44853	2.07389	3.07889	1.85242	3.23648	2.98332	7.5373	2.60436	8.69432	-2.30849
MIR6723	microRNA mir-6723	-1.53834	8.61669	-3.20197	8.99975	8.3116	8.93298	8.19934	9.8783	351.127	458.102	286.77	896.152	-2.37016
EPGN	epithelial mitogen	-2.0721	5.53748	-2.682	5.53838	5.03681	6.0879	4.87227	6.29557	32.3131	69.1917	27.8599	73.3988	-2.37705
LIPG	lipase, endothelial	-2.60584	2.39787	-2.14844	2.80013	1.80454	3.18629	2.30231	3.4056	2.26052	8.24196	3.92823	9.85612	-2.37714
HOMER3	homer homolog 3 (Drosophila)	-2.55757	4.62026	-2.19699	4.99758	3.99226	5.34704	4.46196	5.59749	14.5787	39.9842	20.9506	45.783	-2.37728
RAET1G	retinoic acid early transcript 1G	-1.71315	4.46912	-3.06111	5.41059	4.09763	4.87429	4.66342	6.27747	15.9337	29.0369	24.1474	72.5389	-2.38713
SULF2	sulfatase 2	-2.4444	5.08946	-2.34183	5.93729	4.48539	5.77488	5.35511	6.58275	21.2357	54.8181	39.6081	88.9117	-2.39312
ADAMTS1	ADAM metallopeptidase with thrombospondin type 1 motif, 1	-2.29671	1.14167	-2.49673	0.778639	0.689852	1.88942	0.360717	1.68076	0.529292	2.69734	0.287444	2.43891	-2.39672
OLFML2B	olfactomedin-like protein 2B isoform 1 precursor	-2.39435	0.546392	-2.40488	0.45578	0.203978	1.46361	0.147019	1.41299	0.13187	1.75297	0.108424	1.8759	-2.39962
COL1A1	collagen, type I, alpha 1	-1.70581	2.33449	-3.10629	2.74011	1.98083	2.75129	2.04189	3.67708	2.7164	5.78162	3.0828	12.007	-2.40605
MAP7D2	MAP7 domain containing 2	-2.0509	0.719155	-2.78379	0.449414	0.368236	1.40449	0.125993	1.60304	0.248807	1.64724	0.0931771	2.27642	-2.41734
GRHL3	grainyhead-like 3 (Drosophila)	-2.67887	2.17126	-2.16196	2.89258	1.57383	2.99546	2.3894	3.50174	1.77136	7.0672	4.20176	10.5555	-2.42042
SPOCK1	sparc/osteonectin, cwcv and kazal-like domains proteoglycan (testican) 1	-1.65952	2.66818	-3.21128	2.55883	2.3277	3.05847	1.85209	3.53524	3.74154	7.43784	2.60209	10.7987	-2.4354
ZNF185	zinc finger protein 185 (LIM domain)	-2.16771	2.98681	-2.70963	2.8364	2.48041	3.59658	2.20708	3.64517	4.29081	11.3778	3.60512	11.6924	-2.43867
FBXO32	F-box protein 32	-1.62809	2.57459	-3.29404	3.48287	2.2469	2.95008	2.72753	4.44739	3.48781	6.7936	5.63604	20.6394	-2.46106
A2ML1	alpha-2-macroglobulin-like 1	-3.35966	0.156095	-1.57151	0.105817	0.0138273	1.76214	0.0167398	0.668895	0.00820956	2.36792	0.0116572	0.69043	-2.46559
SCD5	stearoyl-CoA desaturase 5	-2.39536	1.79223	-2.5388	2.23964	1.26965	2.52989	1.66623	3.01038	1.24233	4.81473	2.1795	7.37643	-2.46708
ID2	inhibitor of DNA binding 2, dominant negative helix-loop-helix protein	-1.22423	5.14898	-3.73147	3.87189	5.00511	5.29699	3.03683	4.93657	31.4383	38.8158	7.16842	29.0315	-2.47785
NPNT	nephronectin	-1.95219	0.431354	-3.00604	0.752328	0.164692	1.12978	0.299834	1.8877	0.104679	1.17909	0.233464	2.95024	-2.47911
C1orf116	chromosome 1 open reading frame 116	-2.54488	2.80478	-2.42349	3.53135	2.21078	3.55838	2.95008	4.22716	3.37534	11.0386	6.7238	17.7852	-2.48418
TCEAL3	transcription elongation factor A (SII)-like 3	-2.66137	4.38683	-2.32697	3.89673	3.73721	5.14938	3.33484	4.5533	11.9154	34.947	8.98401	22.2534	-2.49417
CGB1	chorionic gonadotropin, beta polypeptide 1	-2.75968	0.691967	-2.24454	0.577513	0.275227	1.73973	0.237555	1.40398	0.178577	2.31966	0.181423	1.86285	-2.50211
ALPK2	alpha-kinase 2	-2.5997	0.569723	-2.42995	0.453076	0.205	1.58334	0.144056	1.42499	0.13284	1.98396	0.106631	1.89037	-2.51483
FOLR1	folate receptor 1 (adult)	-2.50979	1.26216	-2.53913	1.49027	0.762277	2.08985	0.962674	2.30701	0.598048	3.2354	0.944225	4.24197	-2.52446
KRT17	keratin 17	-2.18387	10.6471	-2.89576	11.2321	10.0986	11.2255	10.4913	12.0252	1220.72	2160.13	1475.79	4290.73	-2.53982
MAL2	mal, T-cell differentiation protein 2 (gene/pseudogene)	-2.97428	4.84723	-2.11027	5.17638	4.12432	5.69686	4.66562	5.74305	16.292	52.0504	24.227	50.6741	-2.54228
NTN4	netrin 4	-2.5326	2.29166	-2.57109	2.78496	1.71737	3.05799	2.18587	3.54825	2.07413	7.43536	3.54942	10.9197	-2.55184
SNORA11	small nucleolar RNA, H/ACA box 11	-2.38559	6.7251	-2.74929	5.98783	6.12711	7.38146	5.30258	6.76164	72.1386	163.668	38.3171	101.062	-2.56744
AFAP1L2	actin filament associated protein 1-like 2	-2.89618	1.49287	-2.26156	1.52244	0.911336	2.44549	1.04362	2.22094	0.761177	4.47068	1.06159	3.96556	-2.57887
NEXN	nexilin (F actin binding protein)	-2.70775	2.99629	-2.47682	2.54848	2.3627	3.79979	1.97688	3.28536	3.88307	13.1127	2.92289	9.02794	-2.59228
FOLR3	folate receptor 3 (gamma)	-1.6857	1.19368	-3.50465	2.06254	0.87503	1.62838	1.34757	3.15684	0.720649	2.07254	1.52895	8.17726	-2.59518
SNORD116-25	small nucleolar RNA, C/D box 116-25	1.0885	6.85683	-6.32404	7.97101	6.91827	6.79593	6.75085	9.4117	128.532	111.525	104.67	647.395	-2.61777
SNORD8	small nucleolar RNA, C/D box 8	-1.05968	9.7936	-4.21696	8.83228	9.75187	9.8355	7.85498	9.93118	964.672	835.418	230.058	917.509	-2.63832
OCLN	occludin	-2.39236	0.809027	-2.88766	0.956751	0.395692	1.65413	0.460007	1.98991	0.271239	2.13048	0.37632	3.23696	-2.64001
MMP7	matrix metallopeptidase 7 (matrilysin, uterine)	-2.70814	1.04032	-2.60074	0.798139	0.545754	1.98306	0.365234	1.74416	0.397705	2.93866	0.29111	2.59407	-2.65444
DSG1	desmoglein 1	-3.57286	0.276725	-1.74253	0.129977	0.0407787	1.87786	0.0205588	0.821743	0.0234385	2.67001	0.0147893	0.894548	-2.65769
TUBA4A	tubulin, alpha 4a	-2.66689	6.67673	-2.68722	6.13162	6.00654	7.4217	5.45988	6.886	64.9479	167.876	42.5874	110.339	-2.67705
KRT83	keratin 83	-3.05001	4.57622	-2.30594	4.19559	3.84197	5.45078	3.63598	4.84133	12.9847	43.0445	11.4384	27.047	-2.67797
CPA4	carboxypeptidase A4	-3.53835	3.33401	-1.83878	3.18625	2.54483	4.36791	2.77703	3.65577	4.5407	19.8753	5.85863	11.7963	-2.68856
HSPB1	heat shock 27kDa protein 1	-2.66325	8.0526	-2.7294	8.82692	7.37695	8.79014	8.13229	9.58088	178.239	420.398	271.927	717.482	-2.69633
CRABP2	cellular retinoic acid binding protein 2	-3.04197	1.28642	-2.40415	1.32813	0.713704	2.31871	0.838402	2.10393	0.55342	3.99733	0.802605	3.59798	-2.72306
SEMA3C	sema domain, immunoglobulin domain (Ig), short basic domain, secreted, (semaphorin) 3C	-2.12546	5.30033	-3.34867	5.47538	4.78428	5.87206	4.67256	6.41615	27.0575	58.9438	24.3364	79.5003	-2.73707
GPNMB	glycoprotein (transmembrane) nmb	-1.52035	0.504003	-4.04655	1.07409	0.285457	0.889866	0.464894	2.48158	0.185903	0.83197	0.380822	4.84747	-2.78345
ACKR3	atypical chemokine receptor 3	-1.83527	1.02	-3.74803	0.582237	0.672069	1.54807	0.163776	2.06991	0.515933	1.91509	0.121818	3.48367	-2.79165
CGB5	chorionic gonadotropin, beta polypeptide 5	-3.20226	0.885635	-2.42599	0.761334	0.380777	2.05987	0.354855	1.63343	0.259269	3.17405	0.282518	2.34085	-2.81412
KANK4	KN motif and ankyrin repeat domains 4	-2.48958	0.800307	-3.24715	0.289672	0.378095	1.694	0.0480254	1.7472	0.256312	2.21266	0.0367566	2.60102	-2.86836
STEAP4	STEAP family member 4	-2.36741	1.73257	-3.41925	2.69608	1.21906	2.46237	1.95135	3.72503	1.15603	4.54051	2.85609	12.4717	-2.89333
SYT14	synaptotagmin XIV	-1.91965	1.85161	-3.88274	2.08672	1.44001	2.38085	1.32623	3.2833	1.52585	4.20538	1.49357	9.01766	-2.9012
ST14	suppression of tumorigenicity 14 (colon carcinoma)	-3.86507	2.9287	-1.94632	4.37851	2.11156	4.06205	3.92441	4.88516	3.08959	15.9484	14.0687	27.936	-2.90569
DUSP10	n/a	-1.92758	3.09219	-3.99674	3.21859	2.65483	3.60162	2.37078	4.3696	4.99821	11.409	4.14008	19.5119	-2.96216
CYR61	cysteine-rich, angiogenic inducer, 61	-3.17281	5.83999	-2.86359	5.55084	5.0662	6.73196	4.84357	6.36139	33.026	106.444	27.2904	76.9594	-3.0182
CDSN	corneodesmosin	-3.47794	1.28776	-2.67651	1.12306	0.67147	2.4697	0.618586	2.03894	0.514766	4.58279	0.543257	3.38934	-3.07723
PSG4	pregnancy specific beta-1-glycoprotein 4	-2.14299	1.10483	-4.03157	1.08278	0.684261	1.78388	0.472093	2.48344	0.524147	2.43851	0.387246	4.85177	-3.08728
DPT	dermatopontin	-3.61041	0.499134	-2.57042	0.452118	0.125946	1.97811	0.136418	1.49842	0.0800869	2.92362	0.100769	2.05457	-3.09041
RAET1L	retinoic acid early transcript 1L	-2.62879	1.59238	-3.64297	1.61715	1.04112	2.43552	0.934213	2.79933	0.916564	4.4297	0.91194	6.24054	-3.13588
SCEL	sciellin	-3.55325	0.844931	-2.72747	0.884083	0.330559	2.1597	0.418787	1.86635	0.220765	3.46034	0.334889	2.8976	-3.14036
TACSTD2	tumor-associated calcium signal transducer 2	-2.88059	3.26305	-3.4599	4.64376	2.58792	4.11429	3.83392	5.62465	4.71247	16.5694	13.2071	46.8117	-3.17025
KRT16P3	keratin 16 pseudogene 3	-2.58685	3.03098	-3.86153	2.22616	2.42196	3.79316	1.45556	3.40473	4.09376	13.028	1.7345	9.85485	-3.22419
CSF1R	colony stimulating factor 1 receptor	-2.69376	0.998735	-3.76831	1.12831	0.513369	1.94299	0.522517	2.43644	0.368708	2.83933	0.438576	4.6816	-3.23104
FAM25B	family with sequence similarity 25, member B	-3.37424	1.22592	-3.12644	1.17721	0.630199	2.38476	0.613687	2.25821	0.477841	4.22245	0.539207	4.08944	-3.25034
KRTDAP	keratinocyte differentiation-associated protein	-4.6363	1.43854	-1.87666	0.937917	0.708371	2.92135	0.587973	1.49614	0.549216	6.64623	0.508093	2.04856	-3.25648
AZGP1	alpha-2-glycoprotein 1, zinc-binding	-3.84044	0.66724	-2.71544	0.936825	0.207219	2.14849	0.46131	1.9025	0.133664	3.42476	0.377732	2.99615	-3.27794
CGB8	chorionic gonadotropin, beta polypeptide 8	-3.49817	1.12453	-3.12488	0.817073	0.539101	2.3457	0.337034	1.98083	0.389171	4.09516	0.265884	3.22199	-3.31153
DSC2	desmocollin 2	-3.06704	3.82855	-3.60939	4.22412	3.10454	4.72139	3.39853	5.25028	7.26032	25.616	9.45264	36.0647	-3.33821
SPRR2E	small proline-rich protein 2E	-3.90454	0.783942	-2.96379	0.55556	0.274412	2.23957	0.176938	1.74438	0.177607	3.71463	0.131927	2.59463	-3.43417
PTHLH	parathyroid hormone-like hormone	-3.40183	2.39888	-3.72852	1.6077	1.67313	3.43944	0.917748	2.81635	1.98553	10.0367	0.891152	6.33804	-3.56517
S100A7	S100 calcium binding protein A7	-5.70222	3.04193	-1.44346	4.72314	2.03518	4.5467	4.46579	4.99532	2.87724	22.6862	21.0437	30.2678	-3.57284
FXYD3	FXYD domain containing ion transport regulator 3	-3.25665	3.73742	-3.92739	4.92538	2.98154	4.68493	4.03647	6.01004	6.52807	24.9998	15.2896	60.6621	-3.59202
CDH1	cadherin 1, type 1, E-cadherin (epithelial)	-4.81364	3.89446	-2.64849	5.27947	2.92252	5.18965	4.62343	6.0286	6.20177	35.9672	23.5411	61.5283	-3.73107
COL6A2	collagen, type VI, alpha 2	-4.89684	1.17968	-2.59124	0.780373	0.498702	2.79055	0.352748	1.72639	0.355162	5.99398	0.28091	2.55242	-3.74404
CCDC80	coiled-coil domain containing 80	-3.00803	5.3036	-4.60303	4.845	4.56836	6.15717	3.8673	6.06988	22.7492	72.4463	13.5209	63.3417	-3.80553
IGFBP3	insulin-like growth factor binding protein 3	-4.02878	1.10713	-3.58582	1.15534	0.490192	2.50053	0.556457	2.39876	0.347402	4.69837	0.472253	4.57117	-3.8073
SPRR1B	small proline-rich protein 1B	-5.30187	3.80703	-2.36429	4.73822	2.7894	5.1959	4.158	5.39941	5.59519	36.1795	16.6764	40.5262	-3.83308
KRT1	keratin 1	-4.95163	0.457878	-2.88538	0.232288	0.087522	2.39542	0.0345157	1.56328	0.0544814	4.24979	0.0257408	2.17984	-3.9185
FN1	fibronectin 1	-3.51982	8.64181	-4.34579	8.36993	7.7816	9.5971	7.37695	9.49657	241.239	701.135	166.518	691.95	-3.9328
SPRR2A	small proline-rich protein 2A	-1.74889	1.59095	-6.51886	2.00097	1.23803	2.04448	1.06278	3.7674	1.19025	3.11588	1.08859	12.8451	-4.13388
LOC647859	occludin pseudogene	-4.31072	1.66672	-4.5764	1.92949	0.918037	3.02597	1.12248	3.31669	0.766574	7.25805	1.17458	9.2665	-4.44356
KRT16	keratin 16	-3.36143	8.50765	-5.5879	7.915	7.67795	9.42702	6.77057	9.25288	221.85	630.318	106.376	587.455	-4.47466
HMOX1	heme oxygenase (decycling) 1	-2.59192	2.58915	-6.59882	2.46303	1.99174	3.36576	1.45298	4.17519	2.74202	9.49221	1.72897	17.1195	-4.59537
SERPINE1	serpin peptidase inhibitor, clade E (nexin, plasminogen activator inhibitor type 1), member 1	-3.87434	6.12495	-5.73666	5.5542	5.22541	7.17936	4.43524	6.95546	37.0588	142.077	20.605	115.77	-4.8055
SBSN	suprabasin	-6.64029	1.10305	-3.19956	0.67791	0.389841	3.12109	0.239663	1.91754	0.26681	7.79159	0.183489	3.04434	-4.91992
PLCB4	phospholipase C, beta 4	-6.23164	3.16778	-3.68593	2.15532	2.11192	4.75153	1.41078	3.2928	3.08998	26.1621	1.64684	9.08849	-4.95878
PAPPA	pregnancy-associated plasma protein A, pappalysin 1	-5.53647	1.81242	-4.38386	1.7326	0.958421	3.42739	0.968224	3.10042	0.817124	9.94995	0.950649	7.87322	-4.96016
ABI3BP	ABI family, member 3 (NESH) binding protein	-3.22553	1.42743	-6.71004	0.820317	0.813899	2.50344	0.226367	2.97269	0.651957	4.71654	0.172366	7.17872	-4.96779
FAM25A	family with sequence similarity 25, member A	-4.80623	3.9296	-5.13706	3.19951	2.95707	5.22198	2.22986	4.5908	6.37988	36.8025	3.67686	22.8833	-4.97165
MAP2	microtubule-associated protein 2	-4.71125	2.13796	-5.70384	1.7542	1.29461	3.53072	0.901502	3.41344	1.28423	10.7954	0.87432	9.908	-5.20755
FAM25C	family with sequence similarity 25, member C	-3.02956	3.45129	-7.92654	2.88482	2.74314	4.34225	1.75508	4.74177	5.37845	19.5843	2.38132	25.3687	-5.47805
KRT10	keratin 10	-4.70798	4.73004	-8.02776	4.59576	3.74271	5.97782	3.33264	6.33763	11.9705	63.6449	8.96947	76.0296	-6.36787
MYPN	myopalladin	-6.91948	2.31863	-6.29723	1.69431	1.31077	4.10143	0.82498	3.4797	1.31189	16.3833	0.782729	10.3842	-6.60835
CD24	CD24 molecule	-5.74733	2.23123	-8.97024	2.22347	1.30168	3.82457	1.1466	4.31174	1.29974	13.353	1.20928	18.7707	-7.35879
TAGLN	transgelin	-5.64128	4.13616	-10.7141	3.03031	3.07233	5.56835	1.76913	5.19056	7.04665	47.2875	2.41041	34.6988	-8.17768
MYL9	myosin, light chain 9, regulatory	-6.09256	3.68201	-11.5041	3.17332	2.60241	5.20946	1.86767	5.39174	4.77842	36.508	2.64067	40.3415	-8.79833
SPINK6	serine peptidase inhibitor, Kazal type 6	-5.09463	2.27415	-14.2149	1.54284	1.38504	3.73401	0.544255	4.37359	1.43011	12.4886	0.460212	19.5625	-9.65476
SPRR2D	small proline-rich protein 2D	-5.22364	2.05964	-16.1182	2.10155	1.18744	3.5725	0.899476	4.91009	1.11561	11.1746	0.872876	28.4339	-10.6709
CRYAB	alpha-crystallin B chain	-6.51495	2.40632	-16.3856	1.98645	1.40818	4.11194	0.813899	4.84825	1.46795	16.5273	0.766288	27.2031	-11.4503
SPRR1A	small proline-rich protein 1A	-26.3048	0.816009	-6.50335	2.26386	0.137168	4.85442	1.28554	3.98672	0.0882481	28.6156	1.4246	14.9741	-16.4041
SNORA17	small nucleolar RNA, H/ACA box 17	-39.5694	0.101699	-1.30086	4.84163	0.00194841	5.30826	4.65561	5.03508	0.000398772	39.1394	23.9824	31.2788	-20.4351
